# Lower *Vibrio* spp. abundances in *Zostera marina* leaf canopies suggest a novel ecosystem function for temperate seagrass beds

**DOI:** 10.1101/2021.03.21.436319

**Authors:** Thorsten B.H. Reusch, Philipp R. Schubert, Silke-Mareike Marten, Diana Gill, Rolf Karez, Kathrin Busch, Ute Hentschel

## Abstract

Seagrasses, a polyphyletic group of about 60 marine angiosperm species, are the foundation of diverse and functionally important marine habitats along sheltered sedimentary coasts. As a novel ecological function with high societal relevance, a role of the leaf canopy for reducing potentially harmful bacteria has recently been hypothesized. Accordingly, we tested whether or not the abundance of general bacteria and more specifically, those belonging to the genus *Vibrio* were reduced within temperate *Zostera marina* (eelgrass) meadows compared to adjacent sand flats and sampled 5 sites in the south-western Baltic Sea using SCUBA. Compared to non-vegetated area, we found an average reduction of 39% for all *Vibrio* and 63% for the potentially harmful *V. vulnificus/cholerae* subtype based on robust plate counting data on *Vibrio* selective agar. The underlying mechanism is currently elusive and clearly merits further study. Our results underline the critical importance of seagrasses in maintaining shallow water ecosystem functioning including water quality and provide further motivation for their protection and restoration.
