## Supplementary Table S1 for "Lower *Vibrio* spp. abundances in *Zostera marina* leaf canopies suggest a novel ecosystem function for temperate seagrass beds"

### Sheet: Tabelle1
2x2 factorial, multivariate analysis of variance MANOVA
response variable vector are 4 different types of square root transformed bacterial counts (as cfu)
Model contains site, vegetation presence /absence and interaction term as fixed effects
df= degrees of freedom
Effect	Pillai's Trace	approx. F	numerator df	denominator df	P
site	1.4602	6.6381	12	84	<.0001
vegetation	0.5565	4.823	3	26	0.0084
site* veg	0.5604	1.608	12	84	0.1094
