## Supplementary Table S2 for "Lower *Vibrio* spp. abundances in *Zostera marina* leaf canopies suggest a novel ecosystem function for temperate seagrass beds"

### Sheet: Tabelle1
Matrix of partial correlation coefficients after MANOVA among 4 response variables
based on sqrt-transformed count data of colony forming units
2x2 MANOVA model included fixed factors "site", "vegetation presence/absence" and interaction term
	sqrt_parahaemolyt	sqrt_vulnificus	sqrt_alginolyticus	sqr_marine_broth
sqrt_parahaemolyt	1	0.0466356	-0.229457	0.027062
sqrt_vulnificus	0.0466356	1	-0.0288147	0.174109
sqrt_alginolyticus	-0.229457	-0.0288147	1	0.0233262
sqr_marine_broth	0.027062	0.174109	0.0233262	1
