## Supplementary Table S3 for "Lower *Vibrio* spp. abundances in *Zostera marina* leaf canopies suggest a novel ecosystem function for temperate seagrass beds"

### Sheet: Tabelle1
site	habitat type	latitude (N)	longitude (E)	water depth (m)	Zostera presence	marine broth cfu 100 micro-L-1	Vibrio spp cfu 250 micro-L-1	V. parahaemolyticus cfu 250 micro-L-1	V. vulnificus cfu 250 micro-L-1	V. alginolyticus cfu 250 micro-L-1
Falckenstein	shallow sand	54.393912°	10.189573°	0.6	No_veg	169	97	5	37	55
Falckenstein	shallow sand	54.393912°	10.189573°	0.6	No_veg	328	78	9	40	29
Falckenstein	sand reef	54.393863°	10.189961°	0.4	No_veg	251	77	2	30	45
Falckenstein	sand reef	54.393863°	10.189961°	0.4	No_veg	252	96	2	23	69
Falckenstein	Zostera shallow	54.393606°	10.192333°	1.1	vegetation	121	34	1	11	22
Falckenstein	Zostera shallow	54.393606°	10.192333°	1.1	vegetation	133	23	2	5	16
Falckenstein	Zostera deep	54.393496°	10.193036°	3.3	vegetation	93	24	1	10	13
Falckenstein	Zostera deep	54.393496°	10.193036°	3.3	vegetation	81	33	0	12	21
Gelting	shallow sand	54.761309°	9.880293°	0.6	No_veg	141	69	0	9	60
Gelting	shallow sand	54.761309°	9.880293°	0.6	No_veg	126	70	0	12	58
Gelting	sand reef	54.761949°	9.877933°	0.9	No_veg	136	70	1	12	57
Gelting	sand reef	54.761949°	9.877933°	0.9	No_veg	150	60	0	7	53
Gelting	Zostera shallow	54.761737°	9.878866°	0.9	vegetation	105	62	0	4	58
Gelting	Zostera shallow	54.761737°	9.878866°	0.9	vegetation	120	68	0	9	59
Heilighafen	shallow sand	54.380377°	11.007685°	0.5	No_veg	199	53	4	33	16
Heilighafen	shallow sand	54.380377°	11.007685°	0.5	No_veg	213	39	2	25	12
Heilighafen	sand reef	54.383434°	11.006999°	2.3	No_veg	171	46	2	23	21
Heilighafen	sand reef	54.383434°	11.006999°	2.3	No_veg	209	43	4	22	17
Heilighafen	Zostera shallow	54.380519°	11.007661°	0.8	vegetation	156	16	1	4	11
Heilighafen	Zostera shallow	54.380519°	11.007661°	0.8	vegetation	173	28	2	14	12
Heilighafen	Zostera deep	54.385917°	11.006951°	3.3	vegetation	104	19	0	7	12
Heilighafen	Zostera deep	54.385917°	11.006951°	3.3	vegetation	144	14	2	5	7
Kiekut	shallow sand	54.448001°	9.870593°	1	No_veg	70	60	5	30	23
Kiekut	shallow sand	54.448001°	9.870593°	1	No_veg	110	48	3	20	25
Kiekut	sand reef	54.448865°	9.870806°	0.9	No_veg	48	36	3	9	24
Kiekut	sand reef	54.448865°	9.870806°	0.9	No_veg	65	28	5	5	17
Kiekut	Zostera shallow	54.448517°	9.870783°	1.9	vegetation	95	42	1	12	29
Kiekut	Zostera shallow	54.448517°	9.870783°	1.9	vegetation	122	32	1	9	22
Kiekut	Zostera deep	54.449280°	9.871064°	2.1	vegetation	110	44	3	3	38
Kiekut	Zostera deep	54.449280°	9.871064°	2.1	vegetation	89	43	4	5	34
Möltenort	shallow sand	54.381398°	10.201116°	0.8	No_veg	173	64	6	20	38
Möltenort	shallow sand	54.381398°	10.201116°	0.8	No_veg	227	53	2	27	24
Möltenort	sand reef	54.381652°	10.200470°	1.1	No_veg	213	56	0	26	30
Möltenort	sand reef	54.381652°	10.200470°	1.1	No_veg	256	87	0	20	67
Möltenort	Zostera shallow	54.381618°	10.200670°	1.1	vegetation	144	46	1	12	33
Möltenort	Zostera shallow	54.381618°	10.200670°	1.1	vegetation	199	47	0	14	33
Möltenort	Zostera deep	54.381854°	10.200115°	3.1	vegetation	116	15	0	6	9
Möltenort	Zostera deep	54.381854°	10.200115°	3.1	vegetation	111	35	1	13	21
